# Yeast-based heterologous production of the Colletochlorin family of fungal secondary metabolites

**DOI:** 10.1101/2023.07.05.547564

**Authors:** Aude Geistodt-Kiener, Jean Chrisologue Totozafy, Géraldine Le Goff, Justine Vergne, Kaori Sakai, Jamal Ouazzani, Grégory Mouille, Muriel Viaud, Richard J. O’Connell, Jean-Félix Dallery

**Affiliations:** Université Paris-Saclay, INRAE, UR BIOGER, 91120 Palaiseau, France; Université Paris-Saclay, INRAE, AgroParisTech, Institut Jean-Pierre Bourgin, 78000 Versailles, France; Centre National de la Recherche Scientifique, Institut de Chimie des Substances Naturelles ICSN, 91190 Gif-sur-Yvette, France

**Keywords:** secondary metabolism, heterologous expression, polycistronic vector, Colletotrichum higginsianum, Saccharomyces cerevisiae.

## Abstract

Transcriptomic studies have revealed that fungal pathogens of plants activate the expression of numerous biosynthetic gene clusters (BGC) exclusively when in presence of a living host plant. The identification and structural elucidation of the corresponding secondary metabolites remain challenging. Here we adapted a polycistronic vector for efficient, seamless and cost-effective cloning of biosynthetic genes using in vivo assembly (also called transformation-assisted recombination) directly in Escherichia coli followed by heterologous expression in Saccharomyces cerevisiae. Two vectors were generated with different auto-inducible yeast promoters and selection markers. The effectiveness of these vectors was validated with fluorescent proteins. As a proof-of-principle, we applied our approach to the Colletochlorin family of molecules. These polyketide secondary metabolites were known from the phytopathogenic fungus Colletotrichum higginsianum but had never been linked to their biosynthetic genes. Considering the requirement for an halogenase, and by applying comparative genomics, we identified a BGC putatively involved in the biosynthesis of Colletochlorins in C. higginsianum. Following the expression of those genes in S. cerevisiae, we could identify the presence of the precursor Orsellinic acid, Colletochlorins and their non-chlorinated counterparts, the Colletorins. In conclusion, the polycistronic vectors described herein were adapted for the host S. cerevisiae and allowed to link the Colletochlorin compound family to their corresponding biosynthetic genes. This system will now enable the production and purification of infection-specific secondary metabolites of fungal phytopathogens. More widely, this system could be applied to any fungal BGC of interest.
