## Supplementary File 1 for "Yeast-based heterologous production of the Colletochlorin family of fungal secondary metabolites"

### Sheet: Feuil1
Additional File 01: List of strains used in this study.
Strain	Vector used	Descriptiona	Reference
BJ5464-NpgA		MATα ura3-52 his3-Δ200 leu2-Δ1 trp1 pep4::HIS3 prb1Δ1.6R can1 GAL ADH2p:NpgA:ADH2t	Ma et al. (2009)
BJNBC	XI-3-bccpr1	BJ5464-NpgA, TEF1p:BcCpr1:CYC1t	This study
BJNBC-001	pHYX137	BJNBC, PCK1p:VenusN-2A-TEV-2A-VenusC:PRM9t, LEU2*	This study
BJNBC-002	pHYX138	BJNBC, ADH2p:VenusN-2A-TEV-2A-VenusC:HIS5t, URA3*	This study
BJNBC-003	pHYX143	BJNBC, PCK1p:VenusN/mScarlet-I/VenusC:PRM9t, LEU2*	This study
BJNBC-004	pHYX152	BJNBC, PCK1p:VenusN/CH63R_05468Sc/VenusC:PRM9t, LEU2*	This study
BJNBC-005	pHYX153	BJNBC, PCK1p:VenusN/CH63R_05470Sc/VenusC:PRM9t, LEU2*	This study
BJNBC-006	pHYX154	BJNBC, PCK1p:VenusN/CH63R_05471Sc/CH63R_05469Sc/VenusC:PRM9t, LEU2*	This study
BJNBC-007	pHYX163	BJNBC, PCK1p:VenusN/CH63R_05470Sc/CH63R_05471Sc/CH63R_05469Sc/VenusC:PRM9t, LEU2*	This study
BJNBC-008	pHYX164	BJNBC, PCK1p:VenusN/CH63R_05468Sc/CH63R_05470Sc/CH63R_05471Sc/CH63R_05469Sc/VenusC:PRM9t, LEU2*	This study
BJNBC-014	pHYX164+pHYX172	BJNBC, PCK1p:VenusN/CH63R_05468Sc/CH63R_05470Sc/CH63R_05471Sc/CH63R_05469Sc/VenusC:PRM9t, LEU2*, KanMX	This study
BJNBC-015	pHYX164+pHYX173+pHYX172	BJNBC, PCK1p:VenusN/CH63R_05468Sc/CH63R_05470Sc/CH63R_05471Sc/CH63R_05469Sc/VenusC:PRM9t, PCK1p:VenusN-2A-TEVprotease-TEV-2A-TEV-2A-VenusC:HIS5t, TEFp:05471Sc:CYC1t, LEU2*, URA3*, KanMX	This study
BJNBC-017	pJFD137+pJFD138	PCK1p:VenusN-2A-TEV-2A-VenusC:PRM9t, LEU2*, 2µ origin; ADH2p:VenusN-2A-TEV-2A-VenusC:HIS5t, URA3*, KanR+, 2µ origin, LEU2*, URA3*	This study
a the character / denotes the TEV-2A sequence between two cistrons.
