## Supplementary File 3 for "Yeast-based heterologous production of the Colletochlorin family of fungal secondary metabolites"

### Sheet: Feuil1
Supplementary File 03 : List of primers used in this study.
Primer ID	Name	Sequence 5'-3'
P949	ColE1-Amp-2u-URA3-F1	cactggccgtcgttttacaacgGCCCGGGCCGCATCTGTGCGGTATTTCA
P950	ColE1-Amp-2u-URA3-R1	catggtcatagctgtttcctgtgtgaCGCTTCCTCGCTCACTGAC
P951	ScADH2p-F2	acaggaaacagctatgaccatgGCCCGGGCTATCTAAAAATTGCCTTATGAT
P952	ScADH2p-R2	aggctcgggaattaattccgctttatccatTGTGTATTACGATATAGTTAATAG
P953	VenusN-2A-C-F3	ATGGATAAAGCGGAATTA
P954	VenusN-2A-C-R3	CTACTTGTACAGCTCGTCCAT
P955	ScHIS5-term-F4	accctcggcatggacgagctgtacaagtagATAGATTAATTTAAACAGTATATGTACAGTTT
P956	ScHIS5-term-R4	GCCCGGGCcgttgtaaaacgacggccagtgGTAACAATATCATGAGACCTTTTATA
P963	Rev-pJFD104-F1	accgtaaaaaggTCATGACCAAAATCCCTTAACGT
P964	Rev-pJFD104-R1	gcatcttcccgaCCCACTCGTGCACCCAACT
P965	Kan-starfrag-F2	tgcacgagtgggTCGGGAAGATGCGTGATCTG
P966	Kan-starfrag-R2	ggattttggtcatgaCCTTTTTACGGTTCCTGGCCT
P967	2u-F1	ttctagaggatccccTGCCGCATAGTTAAGCCAGC
P971	LEU2-F3	cttaactatgcggcaGGGGATCCTCTAGAACTGTG
P972	LEU2-R3	GCCCGGGCcactggccgtcgttttacaacgGTGCCCTCCTCCTTGTC
P975	ScPCK1p-F5	acaggaaacagctatgaccatgGCCCGGGCATAGGAAAAAACCGAGCTTC
P976	ScPCK1p-R5	aggctcgggaattaattccgctttatccatGTTGTTATTTTATTATGGAATAATTAGT
P977	ScPRM9t-F6	accctcggcatggacgagctgtacaagtagACAGAAGACGGGAGACACTAG
P978	ScPRM9t-R6	cgttgtaaaacgacggccagtgGCCCGGGCCTCTAGAGGCATTTTCAACATCG
P1177	TEV-F2	ggcgacgttgaagaaaaccctggccctgatATGGGAGAAAGCTTGTTTAAGGG
P1178	TEV-R2	catcgcaccttgaaaataaagattttcgatATTCATGAGTTGAGTCGCTTCC
P1204	LEU2-mut-F1	gtttggtgatattATCTCCGATGAAGCCTCCG
P1205	LEU2-mut-R1	ttcatcggagataATATCACCAAACATGTTGCTGG
P1214	mScarlet-I_Hetex_F	ggcgacgttgaagaaaaccctggccctgatATGGTGAGCAAGGGCGAGGCA
P1215	mScarlet-I_Hetex_R	catcgcaccttgaaaataaagattttcgatCTTGTACAGCTCGTCCATGCCG
P1310	05471Sc-F	agaactagtggatcccccgggaaaaATGGCCCCATCTTCTTCCAA
P1311	05471Sc-R	actaattacatgactcgagaagagatcaTGCGGCACCTTTGAGAACGT
P1312	pCfB2312-dCas9-F	TGATCTCTTCTCGAGTCATGTAATTAGT
P1313	pCfB2312-dCas9-R	TTTTCCCGGGGGATCCAC
