## Supplementary File 5 for "Yeast-based heterologous production of the Colletochlorin family of fungal secondary metabolites"

### Sheet: Feuil1
Supplementary File 05 : List of plasmids used in this study.
Plasmid	Backbone	Description	Reference
pV2A-T		Polycistronic vector, VenusN-2A-TEV signal-2A-VenusC, KanR+	Hoefgen et al. (2018)
XI-3-bccpr1		TEF1p:BcCPR1:CYC1t	Verena Siewers, Chalmers University of Technology
pCfB3045		Guide RNA for CRISPR-Cas9 integration at the XI-3 locus	Jessop-Fabre et al. (2016)
pCfB2312		TEF1p:Cas9:CYC1t	Jessop-Fabre et al. (2016)
pNAB-OGG		URA3, AmpR, 2µ origin	Schumacher (2012)
M4755		LEU2, AmpR	Voth et al. (2003)
pHYX104		ADH2p:VenusN-2A-TEV-2A-VenusC:HIS5t, URA3, AmpR, 2µ origin	This study
pHYX105	pHYX104	ADH2p:VenusN-2A-TEV-2A-VenusC:HIS5t, URA3, KanR+, 2µ origin	This study
pHYX138	pHYX105	ADH2p:VenusN-2A-TEV-2A-VenusC:HIS5t, URA3*, KanR+, 2µ origin	This study
pHYX106	pHYX105	PCK1p:VenusN-2A-TEV-2A-VenusC:PRM9t, LEU2, KanR+, 2µ origin	This study
pHYX137	pHYX106	PCK1p:VenusN-2A-TEV-2A-VenusC:PRM9t, LEU2*, KanR+, 2µ origin	This study
pHYX143	pHYX137	PCK1p:VenusN-2A-mScarlet-I-TEV-2A-VenusC:PRM9t, LEU2*, KanR*, 2µ origin	This study
pHYX152	pHYX137	CH63R_05468, codon-optimized for S. cerevisiae	This study
pHYX153	pHYX137	CH63R_05470, codon-optimized for S. cerevisiae	This study
pHYX154	pHYX137	CH63R_05471 and CH63R_05469, codon-optimized for S. cerevisiae	This study
pHYX163	pHYX137	CH63R_05470, CH63R_05471 and CH63R_05469, codon-optimized for S. cerevisiae	This study
pHYX164	pHYX137	pHYX152 + pHYX163	This study
pHYX172	pCfB2312	TEFp:05471Sc:CYC1t, KanMX, AmpR	This study
pHYX173	pHYX138	PCK1p:VenusN-2A-TEVprotease-TEV-2A-VenusC:HIS5t	This study
